# Tumor Edge-to-Core Transition Promotes Malignancy in Primary-to-Recurrent Glioblastoma Progression in a PLAGL1/CD109-mediated mechanism

**DOI:** 10.1101/2020.09.14.293753

**Authors:** Chaoxi Li, Hee Jin Cho, Daisuke Yamashita, Moaaz Abdelrashid, Qin Chen, Soniya Bastola, Gustavo Chagoya, Galal A. Elsayed, Svetlana Komarova, Saya Ozaki, Yoshihiro Ohtsuka, Takeharu Kunieda, Harley I Kornblum, Toru Kondo, Do-Hyun Nam, Ichiro Nakano

## Abstract

**Background:** Glioblastoma remains highly lethal due to its inevitable recurrence. This recurrence is found locally in most cases, indicating that post-surgical tumor-initiating cells (TICs) accumulate at tumor edge. These edge TICs then generate recurrent tumors harboring new core lesions. Here, we investigated the clinical significance of the edge-to-core transition (ECT) signature causing glioblastoma recurrence and sought to identify central mediators for ECT.

**Methods:** First, we examined the association of the ETC-related expression changes and patient outcome in matched primary and recurrent samples (n=37). Specifically, we tested whether the combined decrease of the edge TIC marker PROM1 (CD133) with the increase of the core TIC marker CD109 representing ECT during the primary-to-recurrence progression indicates poorer patient outcome. We then investigated the specific molecular mediators that trigger tumor recurrence driven by the ECT signature. Subsequently, the functional and translational significance of the identified molecule was validated within our patient-derived tumor edge-TIC models *in vitro* and *in vivo*.

**Results:** Patients exhibiting a CD133^down^/CD109^up^ signature during recurrence representing ECT displayed a strong association with poorer progression-free survival and overall survival among all tested patients. Differential gene expression identified that PLAGL1 was tightly correlated with the core TIC marker CD109 and was linked to a shorter survival of glioblastoma patients. Experimentally, forced PLAGL1 overexpression enhanced, while its knockdown reduced, the glioblastoma edge-derived tumor growth *in vivo* and subsequent mouse survival, suggesting its essential role in the ECT-mediated glioblastoma development.

**Conclusions:** ECT is likely an ongoing lethal process in primary glioblastoma contributing to its recurrence partly in a PLAGL1/CD109-mediated mechanism.

**Key Points:**

1. ECT is a pathobiological process contributing to glioblastoma lethality
2. The CD133^down^/CD109^up^ signature is a novel prognostic molecular biomarker in ECT
3. PLAGL1 regulates growth of edge-located tumor-initiating cells

**Importance of the Study:** Very few studies have sought to longitudinally characterize the transition of molecular landscapes from primary to recurrent glioblastoma. Post-surgical edge-located TICs are presumably the predominant source of tumor recurrence, yet this cellular subpopulation in glioblastoma remains largely uncharacterized. This study evaluates the significance of glioblastoma edge-derived core transition (ECT) for tumor recurrence in the primary-recurrent paired sample set. We elucidate a prognostically-significant shift in molecular and cellular phenotypes associated with ECT in the CD133^down^/CD109^up^ group. Moreover, our results provide clinical and experimental evidence that PLAGL1 is a mediator of glioblastoma ECT and its subsequent tumor development by the direct transcriptional regulation of the core TIC marker CD109.
