## supplementary.table.1 for "Tumor Edge-to-Core Transition Promotes Malignancy in Primary-to-Recurrent Glioblastoma Progression in a PLAGL1/CD109-mediated mechanism"

### Sheet: Sheet1
NO.	groups	Age at diagnosis (1st sample)	Gender	Recurrence pattern	subtype of primary tumor(MES,PN,CL)	Adjuvant therapy (Therapy between two surgery)	Progression free survival(days)	subtype of recurrent tumor	Overall survival(days)	delta.CD109	delta.CD133
1	CD133down/CD109up	45	M	local+distant	Classical	CCRT+TMZ+GKS	205	Classical	356	0.4362	-0.1625
2	CD133up/CD109down	58	F	local	Classical	CCRT+TMZ+GKS	214	Classical	507	-1.8054	0.464
3	CD133up/CD109down	36	M	local	Classical	CCRT+TMZ	858	Proneural	2444	-0.0171	0.4778
4	CD133down/CD109down	49	M	local	Mesenchymal	CCRT+TMZ	387	Classical	967	-0.2083	-0.1263
5	CD133down/CD109down	30	F	local	Proneural	CCRT+TMZ	349	Proneural	752	-0.2814	-0.2787
6	CD133down/CD109up	61	F	local	Mesenchymal	GKS+RT+GTR+TMZ	275	Mesenchymal	598	0.999	-2.8203
7	CD133up/CD109up	38	M	local	Proneural	TMZ+GTR+irino/CDDP	78	Proneural	1728	0.2262	2.7733
8	CD133down/CD109down	43	M	local	Mesenchymal	CCRT+TMZ	155	Mesenchymal	388	-0.6138	-0.4787
9	CD133up/CD109down	45	F	local	Mesenchymal	CCRT+TMZ	179	Classical	329	-1.4126	0.5396
10	CD133down/CD109up	75	M	local	Classical	CCRT+TMZ	161	Mesenchymal	415	1.1144	-0.7389
11	CD133up/CD109up	51	M	distant	Classical	CCRT+TMZ	197	Mesenchymal	661	0.2117	0.2392
12	CD133down/CD109down	31	M	local+distant	Classical	CCRT+TMZ+LDTMZ+GKS+LDTMZ	429	Classical	1165	-0.9652	-1.2927
13	CD133down/CD109up	56	F	local	Classical	CCRT+TMZ+GKS+LDTMZ+irino/avastin	265	Mesenchymal	1268	1.3729	-0.6948
14	CD133up/CD109up	42	F	distant	Classical	CCRT+TMZ+GKS+LDTMZ+GTR+irino/avastin+GKS	690	Proneural	1820	0.0931	0.0132
15	CD133up/CD109up	60	M	local	Proneural	CCRT+TMZ+TMZ	612	Proneural	999	0.6043	0.1088
16	CD133down/CD109up	41	M	local+distant	Classical	CCRT	32	Classical	1045	0.7149	-0.818
17	CD133down/CD109up	41	M	local	Classical	CCRT+TMZ	206	Classical	359	0.9551	-0.6747
18	CD133down/CD109down	51	F	local	Classical	CCRT	94	Classical	554	-0.6894	-0.2697
19	CD133down/CD109up	57	F	local	Proneural	CCRT	94	Mesenchymal	653	0.8722	-1.2002
20	CD133down/CD109up	45	M	local+distant	Classical	CCRT+TMZ	143	Mesenchymal	533	1.6181	-0.2301
21	CD133down/CD109up	55	F	local	Proneural	CCRT	58	Mesenchymal	557	0.1392	-2.8624
22	CD133down/CD109up	63	F	local+distant	Classical	CCRT+LDTMZ+afatinib+irino/avastin	85	Proneural	420	0.1042	-0.6967
23	CD133down/CD109up	69	M	LMC	Proneural	CCRT+TMZ+irino/avastin	307	Mesenchymal	492	2.7238	-2.5548
24	CD133up/CD109down	54	M	local+distant	Classical	CCRT+TMZ+LDTMZ	160	Classical	829	-1.0493	0.4854
25	CD133down/CD109down	45	F	local	Proneural	TMZ	260	Proneural	2238	-0.0453	-0.4033
26	CD133down/CD109up	51	M	local	Mesenchymal	CCRT+TMZ	286	Mesenchymal	401	2.0682	-2.0976
27	CD133up/CD109up	52	F	local+distant	Proneural	CCRT+TMZ	212	Classical	636	0.9303	1.0015
28	CD133up/CD109down	56	F	distant+LMC	Classical	CCRT+TMZ	144	Mesenchymal	316	-0.5814	0.7811
29	CD133down/CD109up	51	F	local	Mesenchymal	CCRT+TMZ	353	Proneural	559	0.0997	-0.5207
30	CD133down/CD109up	57	F	distant	Classical	CCRT+TMZ	535	Mesenchymal	1146	0.352	-1.7151
31	CD133up/CD109up	49	M	local	Proneural	CCRT+TMZ	376	Classical	572	1.1927	0.5299
32	CD133up/CD109up	57	F	local	Proneural	CCRT+TMZ	712	Classical	983	1.2317	0.5086
33	CD133up/CD109down	42	M	local	Mesenchymal	CCRT+TMZ+GKS+LDTMZ	227	Proneural	480	-0.3752	0.9029
34	CD133down/CD109down	64	M	local	Mesenchymal	CCRT+TMZ+GKS+TMZ	985	Proneural	2038	-0.5249	-1.377
35	CD133down/CD109up	43	M	local	Mesenchymal	CCRT+TMZ	199	Mesenchymal	527	0.415	-0.0181
36	CD133down/CD109down	48	M	local	Classical	CCRT+TMZ	355	Mesenchymal	1121	-0.001	-0.419
37	CD133up/CD109down	59	M	local	Proneural	CCRT+TMZ	308	Mesenchymal	308	-0.31	0.438
LMC= Leptomeningeal carcinomatosis.
CCRT = concurrent chemoradiation therapy; RT= Radiation therapy; TMZ = temozolomide；LDTMZ= low dose temozolomide; GKS=Gamma knife surgery; CDDP=cis-Diamminedichloroplatinum (Cisplatin).
